# Choanoflagellates discriminate among *Pseudomonas aeruginosa* alkylquinolones during pathogen response

**DOI:** 10.64898/2026.11.26.768673

**Authors:** Jan Pauline Gabriel, Collin McNairy, Marie Dayras, Chia-Chi Peng, Vicki Deng, Francois-Xavier Meyer, Christine Beemelmanns, Arielle Woznica

**Author notes:** J.P.G., C.M., and M.D. contributed equally to this work. In memory of Jon Clardy.

## Abstract

Choanoflagellates are emerging models for studying host-pathogen interactions, and as the closest living relatives of animals, offer a window into the evolution of immune defense against bacteria. However, investigating mechanisms of pathogen recognition and response in choanoflagellates remains challenging in the absence of defined bacterial effectors. By studying the interaction between the pathogen *Pseudomonas aeruginosa* and the choanoflagellate *Monosiga brevicollis*, we identify alkylquinolone HNQ (2-nonyl-4-quinolone) as a potent effector that reduces host viability. Structure–activity studies reveal that both the nine-carbon side chain and the unmodified 4-quinolone core contribute to HNQ’s potency. HNQ is enriched in outer membrane vesicles, suggesting a route for its delivery in aquatic environments. In addition, HNQ reduces the viability of diverse choanoflagellate species and human cells, indicating that its effector activity may extend across evolutionarily distant hosts. Notably, *M. brevicollis* distinguishes HNQ, a molecule produced primarily by *P. aeruginosa*, from closely related hydroxylated compounds and mounts a selective response involving MbABCG1, a novel ABCG transporter that modulates sensitivity to HNQ. Together, these findings identify HNQ as a broadly active *P. aeruginosa* effector and show that choanoflagellates distinguish among closely related metabolites produced by a pathogen, providing a foundation for understanding the molecular basis of pathogen recognition and response.

**SIGNIFICANCE:** *Pseudomonas aeruginosa*, a pathogen of diverse eukaryotes from amoebae to humans, secretes dozens of related molecules called alkylquinolones (AQs). By studying pathogen response in choanoflagellates, the closest living relatives of animals, we identify HNQ, an abundant but understudied AQ, as an effector that reduces the viability of choanoflagellates and human cells. We find that choanoflagellates have distinct responses to structurally similar alkylquinolones, and identify a cell-surface transporter that promotes survival upon HNQ exposure. Because HNQ is made predominately by *P. aeruginosa*, our findings illustrate how choanoflagellates can recognize a specific bacterial pathogen among diverse bacteria, provide a new probe for dissecting pathogen response in choanoflagellates, and identify an effector that may prove broadly relevant to *P. aeruginosa* pathogenesis.
