## Supplementary material for "Choanoflagellates discriminate among *Pseudomonas aeruginosa* alkylquinolones during pathogen response": Key Resource Details

### Sheet: Cell Lines
Reagent type	Species	Strain / Line	Source or Reference	Identifier	Culture conditions (from Methods)
Cell line	M. brevicollis	MX3	This study	Derived from ATCC PRA-258 (MX1)	10% CGM3, 4% SWC; 22 °C/60% RH or 16 °C
Cell line	S. rosetta	SrEp	ATCC; Levin et al., 2014 (ref 1)	ATCC PRA-390	10% CGM3, 2.5% SWC; co-cultured with E. pacifica
Cell line	C. flexa	CF_Can1	This study; species described in Brunet et al., 2019 (ref 3)	N/A	25% CGM3 with co-isolated environmental bacteria
Cell line	M. fluctuans		ATCC; Richter et al., 2018	ATCC 50635	10% FCGM3, 2.5% FWC
Cell line	H. sapiens	THP-1	ATCC; gift from Jaime Lopez lab	ATCC TIB-202	RPMI-1640 + 10% HI-FBS, 1% pen-strep, 1% sodium pyruvate; 37 °C, 5% CO2
Cell line	H. sapiens	A549	ATCC; gift from Jaime Lopez lab	ATCC CRM-CCL-185	High-glucose DMEM + 10% FBS; 37 °C, 5% CO2
Transgenic cell line	M. brevicollis	MbpActin::LifeAct::mCherry	This study	N/A	As MX3
Transgenic cell line	M. brevicollis	Mbp35363::LifeAct::mCherry	This study	N/A	As MX3
Transgenic cell line	M. brevicollis	MbpActin::MbABCG1t::mTFP	This study	N/A	As MX3
Edited cell line	M. brevicollis	MbABCG1::StayGold	This study	N/A	As MX3
Edited cell line	M. brevicollis	MbABCG1-	This study	N/A	As MX3
Transgenic and edited cell line	M. brevicollis	MbABCG1::StayGold; MbpActin::LifeAct::mCherry	This study	N/A	As MX3
Edited cell line	M. brevicollis	STING– (MbSTING–)	Woznica et al., 2021 (ref 25)	N/A	As MX3

### Sheet: Bacterial Strains
Species	Strain	Genotype / Description	Source or Reference
Pseudoalteromonas shioyasakiensis		MX3 feeding bacterium	This study
Echinicola pacifica		S. rosetta feeding bacterium	Levin et al., 2014 (ref 1)
Algoriphagus machipongonensis		Source of rosette-inducing OMVs	Woznica et al., 2016 (ref 2)
P. aeruginosa	mPAO1	Parental (wild-type) strain	PA two-allele library (Held et al., 2012; ref 4)
P. aeruginosa	mPAO1-GFP	GFP-labeled mPAO1	Bloemberg et al., 1997
P. aeruginosa	PW6886	rhlA (PA3479) transposon insertion	PA two-allele library (Held et al., 2012; ref 4)
P. aeruginosa	PW2798	pqsA (PA0996) transposon insertion	PA two-allele library (Held et al., 2012; ref 4)
P. aeruginosa	PW2800	pqsB (PA0997) transposon insertion	PA two-allele library (Held et al., 2012; ref 4)
P. aeruginosa	PW2805	pqsD (PA0999) transposon insertion	PA two-allele library (Held et al., 2012; ref 4)
P. aeruginosa	PW2806	pqsE (PA1000) transposon insertion	PA two-allele library (Held et al., 2012; ref 4)
P. aeruginosa	PW5343	pqsH (PA2587) transposon insertion	PA two-allele library (Held et al., 2012; ref 4)
P. aeruginosa	ARB769	Clinical isolate	CDC; gift from Despoina Mavridou
P. fluorescens	A506		Gift from Bryan Davies
P. oryzihabitans			Gift from Bryan Davies
P. chlororaphis		Environmental isolate	Gift from Despoina Mavridou
P. luteola			Gift from Despoina Mavridou
P. putida	KT2440		Gift from Despoina Mavridou
E. coli	BW25113-GFP	GFP-labeled BW25113	Gift from Despoina Mavridou

### Sheet: AQ Compounds
Molecule	Common abbreviation	Source	Catalog / CAS no.	Origin (as listed)
2-Nonylquinolin-4(1H)-one	HNQ	Cayman Chemical cat 9002637	CAS 55396-45-7	Commercial
2-Heptyl-3-hydroxy-4(1H)-quinolinone	PQS	Cayman Chemical cat 29186	CAS 108985-27-9	Commercial
2-Heptyl-4-quinolone	HHQ	Sigma-Aldrich cat SML0747	CAS 40522-46-1	Commercial
2-Heptyl-1-hydroxyquinolin-4(1H)-one	HQNO	APExBIO cat C5125	CAS 341-88-8	Commercial
2-Nonylquinolin-4(1H)-one	HNQ	This study	CAS 55396-45-7	Synthesized
2-Heptyl-3-hydroxy-4(1H)-quinolinone	PQS	This study	CAS 108985-27-9	Synthesized
2-Heptyl-4-quinolone	HHQ	This study	CAS 40522-46-1	Isolated
2-Nonyl-3-hydroxy-4(1H)-quinolinone	C9-PQS	This study	CAS 1259944-03-0	Synthesized
2-Octyl-4(1H)-quinolinone		This study	CAS 80554-60-5	Synthesized
2-Decyl-4(1H)-quinolinone		Gift from Thomas Böttcher	CAS 80554-64-9	Synthesized
2-Undecyl-4(1H)-quinolinone		Gift from Thomas Böttcher	CAS 56183-46-1	Synthesized
2-Dodecyl-4(1H)-quinolinone		Gift from Thomas Böttcher	N/A	Synthesized
C13H13NO (compound name TBD)		This study	N/A	Synthesized
C20H29NO2 (compound name TBD)		This study	N/A	Synthesized
Cyclo(Tyr-Pro)		This study	N/A	Isolated
Cyclo(Phe-Pro)		This study	N/A	Isolated

### Sheet: Oligonucleotides
Name	Type	Target locus	Orientation	Sequence (5'→3')	Length (nt)
1932F.f	Tn mutant verification primer	P. aeruginosa pqsA (PA0996)	F	CGCCTCGAACTGTGAGATTT	20
1932F.r	Tn mutant verification primer	P. aeruginosa pqsA (PA0996)	R	GAGAAATCGTCGAGCAAAGG	20
2099F.f	Tn mutant verification primer	P. aeruginosa pqsB (PA0997)	F	GAACAGATTCCCTCGCACAT	20
2099F.r	Tn mutant verification primer	P. aeruginosa pqsB (PA0997)	R	GATCAGCAGCAGTTCATCCA	20
51678F.f	Tn mutant verification primer	P. aeruginosa pqsD (PA0999)	F	GCAATCATGACCTGGTAGGG	20
51678F.r	Tn mutant verification primer	P. aeruginosa pqsD (PA0999)	R	GTTCACCTCCTCAGGTTTGC	20
1308F.f	Tn mutant verification primer	P. aeruginosa pqsE (PA1000)	F	CATGTGATCTGCCATCAACC	20
1308F.r	Tn mutant verification primer	P. aeruginosa pqsE (PA1000)	R	TCCAGGTAAGCCTCCATGTC	20
16396F.f	Tn mutant verification primer	P. aeruginosa pqsH (PA2587)	F	CGAACGAGGGTATTCCTCAG	20
16396F.r	Tn mutant verification primer	P. aeruginosa pqsH (PA2587)	R	TCTTCTGATAGGGTCGGTGG	20
34196 OE F	CDS cloning primer	MbABCG1 CDS	F	ATGACCCTTCGCTTTGAGGATG	22
34196 OE R	CDS cloning primer	MbABCG1 CDS	R	GATGGTCGTGTCATACTTCGG	21
34196 SG screen F	Genotyping primer	MbABCG1 C-terminus	F	TGTACGTTTCCTTCCTTTG	19
34196 SG screen R	Genotyping primer	MbABCG1 C-terminus	R	AGCATGTGCATCTTCATG	18
34196 KO screen F	Genotyping primer	MbABCG1 exon 1	F	ATGACCCTTCGCTTTGAGGATG	22
34196 KO screen R	Genotyping primer	MbABCG1 exon1	R	GATGGTCGTGTCATACTTCGG	21
CM34196KOF	HDR repair template primer (KO)		F	TCAAGCCCATTCTCAAGGGCCTCTCCGGCCAGGTCGAGCCCAGCAGCCTCCTTTTATTTAATTAAATAAAGAAGATAAGAACAAGTCAACGAAACGC	97
CM34196KOR	HDR repair template primer (KO)		R	CGAGAATGTTGAGGAGGGTGGTCTTGCCAGCGCCCGAAGCGCCCATGATGGAGTTAGGGTCCGGGGTTCTCTT	73
CM34196SGF	HDR repair template primer (C term tag)		F	TTGTGCATATGGATGCCTCCGTGGTCGCGGCCCGAAGTATGACACGACCATCGGCGGTAGCGGTGGCT	68
CM34196SGR	HDR repair template primer (C term tag)		R	AGATAGAAAACAACAGAAGAAAGCGTGTATGGCGAGGGCGTTGCCCCCACATTTATTAAGCACCGGGCTTGCGG	74
34196G2	sgRNA (crRNA:tracrRNA, IDT)		anti-sense	GCGTTGCCCCCACATTTAGA	20
34196G59	sgRNA (crRNA:tracrRNA, IDT)		anti-sense	AAGCGCCCATGATGGAGAGG	20

### Sheet: Plasmids
Name	Description / purpose	Backbone	Bacterial resistance	Choanoflagellate selection	Key features	Source
pAct::MbABCG1::mTFP	Stable MbABCG1 overexpression	pUC19	Amp	Puromycin (Pac)	M. brevicollis actin promoter, puromycin cassette, P2A, MbABCG1 CDS, GS linker, mTFP, M. brevicollis actin 3'UTR	This study
pUniKO	Contains KO repair template; amplified with gene-specific homology arms	pCR4-TOPO	Amp, Kan	Puromycin (Pac)	5' terminator, M. brevicollis EFL1 minimal promoter, puromycin cassette	This study
pUniSG	Contains StayGold endogenous-tag template; amplified with gene-specific homology arms	pUC19	Amp	Puromycin (Pac)	GS linker, mStayGold (M. brevicollis codon-optimized), P2A, puromycin cassette	This study
pActin::LifeAct::mCherry	Stable LifeAct::mCherry expression	pUC19	Amp	Puromycin (Pac)	M. brevicollis actin promoter (Monbrdraft_37852), LifeAct, mCherry, M. brevicollis actin 3'UTR, puromycin cassette	This study
p35363::LifeAct::mCherry	Stable LifeAct::mCherry expression (tuned level)	pUC19	Amp	Puromycin (Pac)	M. brevicollis ribosomal subunit promoter (Monbrdraft_35363), LifeAct, mCherry, M. brevicollis actin 3'UTR, puromycin cassette	This study

### Sheet: Software
Software / Algorithm	Purpose	Source / URL	Reference	RRID
MSConvert (ProteoWizard)	Raw MS2 → mzML conversion	https://proteowizard.sourceforge.io	Chambers et al., 2012; Adusumilli & Mallick, 2017 (refs 5,6)	SCR_012056
MZmine 2.53	LC-MS feature detection / pre-processing	https://mzmine.github.io	Pluskal et al., 2010 (ref 7)	SCR_012040
GNPS2 Feature-Based Molecular Networking	Molecular networking	https://gnps2.org	Nothias et al., 2020; Wang et al., 2016 (refs 8,9)	SCR_019012
Cytoscape 3.9.1	Network visualization	https://cytoscape.org	Shannon et al., 2003 (ref 10)	SCR_003032
MestReNova 12.0.1	NMR processing	https://mestrelab.com		SCR_009001
Fiji / ImageJ	Image binarization & particle counting	https://fiji.sc	Schindelin et al., 2012 (ref 12)	SCR_002285
NIS-Elements	Image acquisition, tiling, deconvolution	Nikon		SCR_014329
Imaris	3D rendering / max projections	Oxford Instruments (Bitplane)		SCR_007370
HMMER web server	Protein domain identification	https://www.ebi.ac.uk/Tools/hmmer/	Finn et al., 2011 (ref 20)	SCR_005305
BLASTP v2.13.0+	Ortholog search	https://blast.ncbi.nlm.nih.gov		SCR_004870
MAFFT v7.505	Multiple sequence alignment	https://mafft.cbrc.jp	Katoh & Standley, 2013 (ref 22)	SCR_011811
IQ-TREE v2.0.7	Maximum-likelihood phylogeny (LG+F+G4; 1000 UFBoot)	http://www.iqtree.org	Nguyen et al., 2015 (ref 23)	SCR_017254
bcl-convert	Demultiplexing / adapter trimming	Illumina
STAR	RNA-seq read mapping	https://github.com/alexdobin/STAR	Dobin et al., 2012 (ref 13)	SCR_004463
RSEM	Feature quantification	https://github.com/deweylab/RSEM	Li & Dewey, 2011 (ref 15)	SCR_013027
edgeR	TMM normalization / CPM	Bioconductor	Robinson et al., 2010 (ref 16)	SCR_012802
GraphPad Prism 11.0.0	Graphing and statistical analysis	graphpad.com		SCR_002798
MetaboAnalyst 6.0	PCA & hierarchical clustering of secreted metabolomes	https://www.metaboanalyst.ca	Pang et al., 2024 (ref 11)	SCR_015539
Proteome Discoverer 2.5	Proteomics raw-file processing (Sequest HT, Percolator)	Thermo Fisher Scientific		SCR_014477
Degust	Differential protein abundance (RUVr edgeR quasi-likelihood)	https://degust.erc.monash.edu	Powell (Degust) (ref 19)
EukProt V3	Opisthokont proteome database for MbABCG1 ortholog search	https://eukprot.tigem.it	Richter et al., 2022 (ref 21)
